# Cysteine post-translational modifications regulate protein interactions of caveolin-3

**DOI:** 10.1101/2022.09.15.508083

**Authors:** Fiona Ashford, Elaine Brown, Sarah Calagan, Izzy Jayasinghe, Colin Henderson, William Fuller, Krzysztof Wypijewski

## Abstract

Caveolae are small flask-shaped invaginations of the surface membrane which are proposed to recruit and co-localise signalling molecules. The distinctive caveolar shape is achieved by the oligomeric structural protein caveolin, of which three isoforms exist. Aside from the finding that caveolin-3 is specifically expressed in muscle, functional differences between the caveolin isoforms have not been rigorously investigated. Caveolin-3 is relatively cysteine-rich compared to caveolins 1 and 2, so we investigated its cysteine post-translational modifications. We find that caveolin-3 is palmitoylated at 6 cysteines and becomes glutathiolated following redox stress. We map the caveolin-3 palmitoylation sites to a cluster of cysteines in its C terminal membrane domain, and the glutathiolation site to an N terminal cysteine close to the region of caveolin-3 proposed to engage in protein interactions. Glutathiolation abolishes caveolin-3 interaction with heterotrimeric G protein alpha subunits. Our results indicate that a caveolin-3 oligomer contains up to 66 palmitates, compared to up to 33 for caveolin-1. The additional palmitoylation sites in caveolin-3 therefore provide a mechanistic basis by which caveolae in smooth and striated muscle can possess unique phospholipid and protein cargoes. These unique adaptations of the muscle-specific caveolin isoform have important implications for caveolar assembly and signalling.
