## Supplementary Table 1 for "Cysteine post-translational modifications regulate protein interactions of caveolin-3"

### Sheet: IPI_mapped2
IPI00959327.1	Q8WZ42	TITIN_HUMAN	RecName:_Full=Titin;_EC=2.7.11.1;_AltName:_Full=Connectin;_AltName:_Full=Rhabdomyosarcoma_antigen_MU-RMS-40.14;
IPI00189809.2	P13533	MYH6_HUMAN	RecName:_Full=Myosin-6;_AltName:_Full=Myosin_heavy_chain_6;_AltName:_Full=Myosin_heavy_chain,_cardiac_muscle_alpha_isoform;_Short=MyHC-alpha;
IPI00189811.1	P12883	MYH7_HUMAN	RecName:_Full=Myosin-7;_AltName:_Full=Myosin_heavy_chain_7;_AltName:_Full=Myosin_heavy_chain,_cardiac_muscle_beta_isoform;_Short=MyHC-beta;_AltName:_Full=Myosin_heavy_chain_slow_isoform;_Short=MyHC-slow;
IPI00950672.1	Q99798	ACON_HUMAN	RecName:_Full=Aconitate_hydratase,_mitochondrial;_Short=Aconitase;_EC=4.2.1.3;_AltName:_Full=Citrate_hydro-lyase;_Flags:_Precursor;
IPI00421539.3	Q99798	ACON_HUMAN	RecName:_Full=Aconitate_hydratase,_mitochondrial;_Short=Aconitase;_EC=4.2.1.3;_AltName:_Full=Citrate_hydro-lyase;_Flags:_Precursor;
IPI00358405.3	P54296	MYOM2_HUMAN	RecName:_Full=Myomesin-2;_AltName:_Full=Myomesin_family_member_2;_AltName:_Full=M-protein;_AltName:_Full=165_kDa_titin-associated_protein;_AltName:_Full=165_kDa_connectin-associated_protein;
IPI00213057.3	P49748	ACADV_HUMAN	RecName:_Full=Very_long-chain_specific_acyl-CoA_dehydrogenase,_mitochondrial;_Short=VLCAD;_EC=1.3.99.-;_Flags:_Precursor;
IPI00896197.1	P17540	KCRS_HUMAN	RecName:_Full=Creatine_kinase_S-type,_mitochondrial;_EC=2.7.3.2;_AltName:_Full=Sarcomeric_mitochondrial_creatine_kinase;_Short=S-MtCK;_AltName:_Full=Basic-type_mitochondrial_creatine_kinase;_Short=Mib-CK;_Flags:_Precursor;
IPI00200659.1	P31040	DHSA_HUMAN	RecName:_Full=Succinate_dehydrogenase_[ubiquinone]_flavoprotein_subunit,_mitochondrial;_EC=1.3.5.1;_AltName:_Full=Flavoprotein_subunit_of_complex_II;_Short=Fp;_Flags:_Precursor;
IPI00952280.1	P31040	DHSA_HUMAN	RecName:_Full=Succinate_dehydrogenase_[ubiquinone]_flavoprotein_subunit,_mitochondrial;_EC=1.3.5.1;_AltName:_Full=Flavoprotein_subunit_of_complex_II;_Short=Fp;_Flags:_Precursor;
IPI00396910.1	P25705	ATPA_HUMAN	RecName:_Full=ATP_synthase_subunit_alpha,_mitochondrial;_Flags:_Precursor;
IPI00870316.1	Q14896	MYPC3_HUMAN	RecName:_Full=Myosin-binding_protein_C,_cardiac-type;_Short=Cardiac_MyBP-C;_AltName:_Full=C-protein,_cardiac_muscle_isoform;
IPI00231369.5	P16615	AT2A2_HUMAN	RecName:_Full=Sarcoplasmic/endoplasmic_reticulum_calcium_ATPase_2;_Short=SR_Ca(2+)-ATPase_2;_Short=SERCA2;_EC=3.6.3.8;_AltName:_Full=Calcium_pump_2;_AltName:_Full=Calcium-transporting_ATPase_sarcoplasmic_reticulum_type,_slow_twitch_skeletal_muscle_isoform;_AltName:_Full=Endoplasmic_reticulum_class_1/2_Ca(2+)_ATPase;
IPI00949910.1	P16615	AT2A2_HUMAN	RecName:_Full=Sarcoplasmic/endoplasmic_reticulum_calcium_ATPase_2;_Short=SR_Ca(2+)-ATPase_2;_Short=SERCA2;_EC=3.6.3.8;_AltName:_Full=Calcium_pump_2;_AltName:_Full=Calcium-transporting_ATPase_sarcoplasmic_reticulum_type,_slow_twitch_skeletal_muscle_isoform;_AltName:_Full=Endoplasmic_reticulum_class_1/2_Ca(2+)_ATPase;
IPI00950383.1	P16615	AT2A2_HUMAN	RecName:_Full=Sarcoplasmic/endoplasmic_reticulum_calcium_ATPase_2;_Short=SR_Ca(2+)-ATPase_2;_Short=SERCA2;_EC=3.6.3.8;_AltName:_Full=Calcium_pump_2;_AltName:_Full=Calcium-transporting_ATPase_sarcoplasmic_reticulum_type,_slow_twitch_skeletal_muscle_isoform;_AltName:_Full=Endoplasmic_reticulum_class_1/2_Ca(2+)_ATPase;
IPI00190020.4	P16615	AT2A2_HUMAN	RecName:_Full=Sarcoplasmic/endoplasmic_reticulum_calcium_ATPase_2;_Short=SR_Ca(2+)-ATPase_2;_Short=SERCA2;_EC=3.6.3.8;_AltName:_Full=Calcium_pump_2;_AltName:_Full=Calcium-transporting_ATPase_sarcoplasmic_reticulum_type,_slow_twitch_skeletal_muscle_isoform;_AltName:_Full=Endoplasmic_reticulum_class_1/2_Ca(2+)_ATPase;
IPI00194087.3	Q562R1	ACTBL_HUMAN	RecName:_Full=Beta-actin-like_protein_2;_AltName:_Full=Kappa-actin;
IPI00231734.5	P04075	ALDOA_HUMAN	RecName:_Full=Fructose-bisphosphate_aldolase_A;_EC=4.1.2.13;_AltName:_Full=Muscle-type_aldolase;_AltName:_Full=Lung_cancer_antigen_NY-LU-1;
IPI00951991.1	P04075	ALDOA_HUMAN	RecName:_Full=Fructose-bisphosphate_aldolase_A;_EC=4.1.2.13;_AltName:_Full=Muscle-type_aldolase;_AltName:_Full=Lung_cancer_antigen_NY-LU-1;
IPI00231788.5	P08590	MYL3_HUMAN	RecName:_Full=Myosin_light_chain_3;_AltName:_Full=Myosin_light_chain_1,_slow-twitch_muscle_B/ventricular_isoform;_Short=MLC1SB;_AltName:_Full=Ventricular/slow_twitch_myosin_alkali_light_chain;_AltName:_Full=Cardiac_myosin_light_chain_1;_Short=CMLC1;
IPI00339148.2	P10809	CH60_HUMAN	RecName:_Full=60_kDa_heat_shock_protein,_mitochondrial;_AltName:_Full=Heat_shock_protein_60;_Short=HSP-60;_Short=Hsp60;_AltName:_Full=60_kDa_chaperonin;_AltName:_Full=Chaperonin_60;_Short=CPN60;_AltName:_Full=Mitochondrial_matrix_protein_P1;_AltName:_Full=P60_lymphocyte_protein;_AltName:_Full=HuCHA60;_Flags:_Precursor;
IPI00197888.2	P09493	TPM1_HUMAN	RecName:_Full=Tropomyosin_alpha-1_chain;_AltName:_Full=Tropomyosin-1;_AltName:_Full=Alpha-tropomyosin;
IPI00551812.1	P06576	ATPB_HUMAN	RecName:_Full=ATP_synthase_subunit_beta,_mitochondrial;_EC=3.6.3.14;_Flags:_Precursor;
IPI00206977.1	O75390	CISY_HUMAN	RecName:_Full=Citrate_synthase,_mitochondrial;_EC=2.3.3.1;_Flags:_Precursor;
IPI00768086.2	P08559	ODPA_HUMAN	RecName:_Full=Pyruvate_dehydrogenase_E1_component_subunit_alpha,_somatic_form,_mitochondrial;_EC=1.2.4.1;_AltName:_Full=PDHE1-A_type_I;_Flags:_Precursor;
IPI00764176.1	P08559	ODPA_HUMAN	RecName:_Full=Pyruvate_dehydrogenase_E1_component_subunit_alpha,_somatic_form,_mitochondrial;_EC=1.2.4.1;_AltName:_Full=PDHE1-A_type_I;_Flags:_Precursor;
IPI00393034.3	P08559	ODPA_HUMAN	RecName:_Full=Pyruvate_dehydrogenase_E1_component_subunit_alpha,_somatic_form,_mitochondrial;_EC=1.2.4.1;_AltName:_Full=PDHE1-A_type_I;_Flags:_Precursor;
IPI00358033.1	P28331	NDUS1_HUMAN	RecName:_Full=NADH-ubiquinone_oxidoreductase_75_kDa_subunit,_mitochondrial;_EC=1.6.5.3;_EC=1.6.99.3;_AltName:_Full=Complex_I-75kD;_Short=CI-75kD;_Flags:_Precursor;
IPI00210920.1	P00505	AATM_HUMAN	RecName:_Full=Aspartate_aminotransferase,_mitochondrial;_Short=mAspAT;_EC=2.6.1.1;_AltName:_Full=Transaminase_A;_AltName:_Full=Glutamate_oxaloacetate_transaminase_2;_AltName:_Full=Fatty_acid-binding_protein;_Short=FABP-1;_AltName:_Full=Plasma_membrane-associated_fatty_acid-binding_protein;_Short=FABPpm;_Flags:_Precursor;
IPI00782594.2	Q02218	ODO1_HUMAN	RecName:_Full=2-oxoglutarate_dehydrogenase,_mitochondrial;_EC=1.2.4.2;_AltName:_Full=Alpha-ketoglutarate_dehydrogenase;_AltName:_Full=2-oxoglutarate_dehydrogenase_complex_component_E1;_Short=OGDC-E1;_Flags:_Precursor;
IPI00215093.1	Q02218	ODO1_HUMAN	RecName:_Full=2-oxoglutarate_dehydrogenase,_mitochondrial;_EC=1.2.4.2;_AltName:_Full=Alpha-ketoglutarate_dehydrogenase;_AltName:_Full=2-oxoglutarate_dehydrogenase_complex_component_E1;_Short=OGDC-E1;_Flags:_Precursor;
IPI00390995.3	Q02218	ODO1_HUMAN	RecName:_Full=2-oxoglutarate_dehydrogenase,_mitochondrial;_EC=1.2.4.2;_AltName:_Full=Alpha-ketoglutarate_dehydrogenase;_AltName:_Full=2-oxoglutarate_dehydrogenase_complex_component_E1;_Short=OGDC-E1;_Flags:_Precursor;
IPI00950733.1	Q02218	ODO1_HUMAN	RecName:_Full=2-oxoglutarate_dehydrogenase,_mitochondrial;_EC=1.2.4.2;_AltName:_Full=Alpha-ketoglutarate_dehydrogenase;_AltName:_Full=2-oxoglutarate_dehydrogenase_complex_component_E1;_Short=OGDC-E1;_Flags:_Precursor;
IPI00551702.2	P36957	ODO2_HUMAN	RecName:_Full=Dihydrolipoyllysine-residue_succinyltransferase_component_of_2-oxoglutarate_dehydrogenase_complex,_mitochondrial;_EC=2.3.1.61;_AltName:_Full=Dihydrolipoamide_succinyltransferase_component_of_2-oxoglutarate_dehydrogenase_complex;_AltName:_Full=2-oxoglutarate_dehydrogenase_complex_component_E2;_Short=OGDC-E2;_AltName:_Full=E2K;_Flags:_Precursor;
IPI00231929.7	P14618	KPYM_HUMAN	RecName:_Full=Pyruvate_kinase_isozymes_M1/M2;_EC=2.7.1.40;_AltName:_Full=Pyruvate_kinase_muscle_isozyme;_AltName:_Full=Pyruvate_kinase_2/3;_AltName:_Full=Cytosolic_thyroid_hormone-binding_protein;_Short=CTHBP;_AltName:_Full=Thyroid_hormone-binding_protein_1;_Short=THBP1;_AltName:_Full=Opa-interacting_protein_3;_Short=OIP-3;_AltName:_Full=p58;_AltName:_Full=Tumor_M2-PK;
IPI00231767.5	P60174	TPIS_HUMAN	RecName:_Full=Triosephosphate_isomerase;_Short=TIM;_EC=5.3.1.1;_AltName:_Full=Triose-phosphate_isomerase;
IPI00231783.5	P07195	LDHB_HUMAN	RecName:_Full=L-lactate_dehydrogenase_B_chain;_Short=LDH-B;_EC=1.1.1.27;_AltName:_Full=LDH_heart_subunit;_Short=LDH-H;_AltName:_Full=Renal_carcinoma_antigen_NY-REN-46;
IPI00471577.1	P31930	QCR1_HUMAN	RecName:_Full=Cytochrome_b-c1_complex_subunit_1,_mitochondrial;_AltName:_Full=Ubiquinol-cytochrome-c_reductase_complex_core_protein_1;_AltName:_Full=Core_protein_I;_AltName:_Full=Complex_III_subunit_1;_Flags:_Precursor;
IPI00851115.1	P05166	PCCB_HUMAN	RecName:_Full=Propionyl-CoA_carboxylase_beta_chain,_mitochondrial;_Short=PCCase_subunit_beta;_EC=6.4.1.3;_AltName:_Full=Propanoyl-CoA:carbon_dioxide_ligase_subunit_beta;_Flags:_Precursor;
IPI00326305.3	P05023	AT1A1_HUMAN	RecName:_Full=Sodium/potassium-transporting_ATPase_subunit_alpha-1;_Short=Na(+)/K(+)_ATPase_alpha-1_subunit;_EC=3.6.3.9;_AltName:_Full=Sodium_pump_subunit_alpha-1;_Flags:_Precursor;
IPI00188989.1	P33121	ACSL1_HUMAN	RecName:_Full=Long-chain-fatty-acid--CoA_ligase_1;_EC=6.2.1.3;_AltName:_Full=Long-chain_acyl-CoA_synthetase_1;_Short=LACS_1;_AltName:_Full=Long-chain_acyl-CoA_synthetase_2;_Short=LACS_2;_AltName:_Full=Palmitoyl-CoA_ligase_1;_AltName:_Full=Palmitoyl-CoA_ligase_2;_AltName:_Full=Acyl-CoA_synthetase_1;_Short=ACS1;_AltName:_Full=Long-chain_fatty_acid-CoA_ligase_2;
IPI00214517.3	P02144	MYG_HUMAN	RecName:_Full=Myoglobin;
IPI00324302.3	P24752	THIL_HUMAN	RecName:_Full=Acetyl-CoA_acetyltransferase,_mitochondrial;_EC=2.3.1.9;_AltName:_Full=Acetoacetyl-CoA_thiolase;_AltName:_Full=T2;_Flags:_Precursor;
IPI00555265.1	Q13423	NNTM_HUMAN	RecName:_Full=NAD(P)_transhydrogenase,_mitochondrial;_EC=1.6.1.2;_AltName:_Full=Nicotinamide_nucleotide_transhydrogenase;_AltName:_Full=Pyridine_nucleotide_transhydrogenase;_Flags:_Precursor;
IPI00231927.11	P12235	ADT1_HUMAN	RecName:_Full=ADP/ATP_translocase_1;_AltName:_Full=Adenine_nucleotide_translocator_1;_Short=ANT_1;_AltName:_Full=ADP,ATP_carrier_protein_1;_AltName:_Full=Solute_carrier_family_25_member_4;_AltName:_Full=ADP,ATP_carrier_protein,_heart/skeletal_muscle_isoform_T1;
IPI00785564.2	P21912	DHSB_HUMAN	RecName:_Full=Succinate_dehydrogenase_[ubiquinone]_iron-sulfur_subunit,_mitochondrial;_EC=1.3.5.1;_AltName:_Full=Iron-sulfur_subunit_of_complex_II;_Short=Ip;_Flags:_Precursor;
IPI00212622.2	P40939	ECHA_HUMAN	RecName:_Full=Trifunctional_enzyme_subunit_alpha,_mitochondrial;_AltName:_Full=TP-alpha;_AltName:_Full=78_kDa_gastrin-binding_protein;_Includes:_RecName:_Full=Long-chain_enoyl-CoA_hydratase;_EC=4.2.1.17;_Includes:_RecName:_Full=Long_chain_3-hydroxyacyl-CoA_dehydrogenase;_EC=1.1.1.211;_Flags:_Precursor;
IPI00231426.6	P00558	PGK1_HUMAN	RecName:_Full=Phosphoglycerate_kinase_1;_EC=2.7.2.3;_AltName:_Full=Primer_recognition_protein_2;_Short=PRP_2;_AltName:_Full=Cell_migration-inducing_gene_10_protein;
IPI00555252.3	P04406	G3P_HUMAN	RecName:_Full=Glyceraldehyde-3-phosphate_dehydrogenase;_Short=GAPDH;_EC=1.2.1.12;
IPI00231737.5	P15121	ALDR_HUMAN	RecName:_Full=Aldose_reductase;_Short=AR;_EC=1.1.1.21;_AltName:_Full=Aldehyde_reductase;_AltName:_Full=Aldo-keto_reductase_family_1_member_B1;
IPI00207217.1	P30084	ECHM_HUMAN	RecName:_Full=Enoyl-CoA_hydratase,_mitochondrial;_EC=4.2.1.17;_AltName:_Full=Short-chain_enoyl-CoA_hydratase;_Short=SCEH;_AltName:_Full=Enoyl-CoA_hydratase_1;_Flags:_Precursor;
IPI00211053.6	P06732	KCRM_HUMAN	RecName:_Full=Creatine_kinase_M-type;_EC=2.7.3.2;_AltName:_Full=Creatine_kinase_M_chain;_AltName:_Full=M-CK;
IPI00188924.4	P22695	QCR2_HUMAN	RecName:_Full=Cytochrome_b-c1_complex_subunit_2,_mitochondrial;_AltName:_Full=Ubiquinol-cytochrome-c_reductase_complex_core_protein_2;_AltName:_Full=Core_protein_II;_AltName:_Full=Complex_III_subunit_2;_Flags:_Precursor;
IPI00204118.1	O95831	AIFM1_HUMAN	RecName:_Full=Apoptosis-inducing_factor_1,_mitochondrial;_EC=1.-.-.-;_AltName:_Full=Programmed_cell_death_protein_8;_Flags:_Precursor;
IPI00209115.2	Q00325	MPCP_HUMAN	RecName:_Full=Phosphate_carrier_protein,_mitochondrial;_AltName:_Full=Phosphate_transport_protein;_Short=PTP;_AltName:_Full=Solute_carrier_family_25_member_3;_Flags:_Precursor;
IPI00208205.1	P11142	HSP7C_HUMAN	RecName:_Full=Heat_shock_cognate_71_kDa_protein;_AltName:_Full=Heat_shock_70_kDa_protein_8;
IPI00464815.11	P06733	ENOA_HUMAN	RecName:_Full=Alpha-enolase;_EC=4.2.1.11;_AltName:_Full=2-phospho-D-glycerate_hydro-lyase;_AltName:_Full=Non-neural_enolase;_Short=NNE;_AltName:_Full=Enolase_1;_AltName:_Full=Phosphopyruvate_hydratase;_AltName:_Full=C-myc_promoter-binding_protein;_AltName:_Full=MBP-1;_AltName:_Full=MPB-1;_AltName:_Full=Plasminogen-binding_protein;
IPI00767147.1	P06733	ENOA_HUMAN	RecName:_Full=Alpha-enolase;_EC=4.2.1.11;_AltName:_Full=2-phospho-D-glycerate_hydro-lyase;_AltName:_Full=Non-neural_enolase;_Short=NNE;_AltName:_Full=Enolase_1;_AltName:_Full=Phosphopyruvate_hydratase;_AltName:_Full=C-myc_promoter-binding_protein;_AltName:_Full=MBP-1;_AltName:_Full=MPB-1;_AltName:_Full=Plasminogen-binding_protein;
IPI00197770.1	P05091	ALDH2_HUMAN	RecName:_Full=Aldehyde_dehydrogenase,_mitochondrial;_EC=1.2.1.3;_AltName:_Full=ALDH_class_2;_AltName:_Full=ALDHI;_AltName:_Full=ALDH-E2;_Flags:_Precursor;
IPI00365545.1	P09622	DLDH_HUMAN	RecName:_Full=Dihydrolipoyl_dehydrogenase,_mitochondrial;_EC=1.8.1.4;_AltName:_Full=Dihydrolipoamide_dehydrogenase;_AltName:_Full=Glycine_cleavage_system_L_protein;_Flags:_Precursor;
IPI00363265.3	P38646	GRP75_HUMAN	RecName:_Full=Stress-70_protein,_mitochondrial;_AltName:_Full=75_kDa_glucose-regulated_protein;_Short=GRP-75;_AltName:_Full=Heat_shock_70_kDa_protein_9;_AltName:_Full=Peptide-binding_protein_74;_Short=PBP74;_AltName:_Full=Mortalin;_Short=MOT;_Flags:_Precursor;
IPI00193485.2	P48735	IDHP_HUMAN	RecName:_Full=Isocitrate_dehydrogenase_[NADP],_mitochondrial;_Short=IDH;_EC=1.1.1.42;_AltName:_Full=Oxalosuccinate_decarboxylase;_AltName:_Full=NADP(+)-specific_ICDH;_AltName:_Full=IDP;_AltName:_Full=ICD-M;_Flags:_Precursor;
IPI00948721.1	P42765	THIM_HUMAN	RecName:_Full=3-ketoacyl-CoA_thiolase,_mitochondrial;_EC=2.3.1.16;_AltName:_Full=Beta-ketothiolase;_AltName:_Full=Acetyl-CoA_acyltransferase;_AltName:_Full=Mitochondrial_3-oxoacyl-CoA_thiolase;_AltName:_Full=T1;
IPI00201413.1	P42765	THIM_HUMAN	RecName:_Full=3-ketoacyl-CoA_thiolase,_mitochondrial;_EC=2.3.1.16;_AltName:_Full=Beta-ketothiolase;_AltName:_Full=Acetyl-CoA_acyltransferase;_AltName:_Full=Mitochondrial_3-oxoacyl-CoA_thiolase;_AltName:_Full=T1;
IPI00231714.3	P10515	ODP2_HUMAN	RecName:_Full=Dihydrolipoyllysine-residue_acetyltransferase_component_of_pyruvate_dehydrogenase_complex,_mitochondrial;_EC=2.3.1.12;_AltName:_Full=Dihydrolipoamide_acetyltransferase_component_of_pyruvate_dehydrogenase_complex;_AltName:_Full=Pyruvate_dehydrogenase_complex_component_E2;_Short=PDC-E2;_Short=PDCE2;_AltName:_Full=70_kDa_mitochondrial_autoantigen_of_primary_biliary_cirrhosis;_Short=PBC…
IPI00208215.2	P30048	PRDX3_HUMAN	RecName:_Full=Thioredoxin-dependent_peroxide_reductase,_mitochondrial;_EC=1.11.1.15;_AltName:_Full=Peroxiredoxin-3;_AltName:_Full=Peroxiredoxin_III;_Short=Prx-III;_AltName:_Full=Antioxidant_protein_1;_Short=AOP-1;_AltName:_Full=Protein_MER5_homolog;_AltName:_Full=HBC189;_Flags:_Precursor;
IPI00191913.1	P49821	NDUV1_HUMAN	RecName:_Full=NADH_dehydrogenase_[ubiquinone]_flavoprotein_1,_mitochondrial;_EC=1.6.5.3;_EC=1.6.99.3;_AltName:_Full=NADH-ubiquinone_oxidoreductase_51_kDa_subunit;_AltName:_Full=Complex_I-51kD;_Short=CI-51kD;_AltName:_Full=NADH_dehydrogenase_flavoprotein_1;_Flags:_Precursor;
IPI00364321.3	P38117	ETFB_HUMAN	RecName:_Full=Electron_transfer_flavoprotein_subunit_beta;_Short=Beta-ETF;
IPI00198327.2	P45880	VDAC2_HUMAN	RecName:_Full=Voltage-dependent_anion-selective_channel_protein_2;_Short=VDAC-2;_Short=hVDAC2;_AltName:_Full=Outer_mitochondrial_membrane_protein_porin_2;
IPI00211225.1	P28330	ACADL_HUMAN	RecName:_Full=Long-chain_specific_acyl-CoA_dehydrogenase,_mitochondrial;_Short=LCAD;_EC=1.3.99.13;_Flags:_Precursor;
IPI00193918.1	P10606	COX5B_HUMAN	RecName:_Full=Cytochrome_c_oxidase_subunit_5B,_mitochondrial;_AltName:_Full=Cytochrome_c_oxidase_polypeptide_Vb;_Flags:_Precursor;
IPI00197711.1	P00338	LDHA_HUMAN	RecName:_Full=L-lactate_dehydrogenase_A_chain;_Short=LDH-A;_EC=1.1.1.27;_AltName:_Full=LDH_muscle_subunit;_Short=LDH-M;_AltName:_Full=Renal_carcinoma_antigen_NY-REN-59;_AltName:_Full=Cell_proliferation-inducing_gene_19_protein;
IPI00950839.1	P13645	K1C10_HUMAN	RecName:_Full=Keratin,_type_I_cytoskeletal_10;_AltName:_Full=Cytokeratin-10;_Short=CK-10;_AltName:_Full=Keratin-10;_Short=K10;
IPI00421806.1	P13645	K1C10_HUMAN	RecName:_Full=Keratin,_type_I_cytoskeletal_10;_AltName:_Full=Cytokeratin-10;_Short=CK-10;_AltName:_Full=Keratin-10;_Short=K10;
IPI00390975.4	P13645	K1C10_HUMAN	RecName:_Full=Keratin,_type_I_cytoskeletal_10;_AltName:_Full=Cytokeratin-10;_Short=CK-10;_AltName:_Full=Keratin-10;_Short=K10;
IPI00950280.1	P13645	K1C10_HUMAN	RecName:_Full=Keratin,_type_I_cytoskeletal_10;_AltName:_Full=Cytokeratin-10;_Short=CK-10;_AltName:_Full=Keratin-10;_Short=K10;
IPI00551673.4	P13645	K1C10_HUMAN	RecName:_Full=Keratin,_type_I_cytoskeletal_10;_AltName:_Full=Cytokeratin-10;_Short=CK-10;_AltName:_Full=Keratin-10;_Short=K10;
IPI00870055.2	Q16798	MAON_HUMAN	RecName:_Full=NADP-dependent_malic_enzyme,_mitochondrial;_Short=NADP-ME;_EC=1.1.1.40;_AltName:_Full=Malic_enzyme_3;_Flags:_Precursor;
IPI00369195.3	Q9H2U2	IPYR2_HUMAN	RecName:_Full=Inorganic_pyrophosphatase_2,_mitochondrial;_EC=3.6.1.1;_AltName:_Full=Pyrophosphate_phospho-hydrolase_2;_Short=PPase_2;_AltName:_Full=Pyrophosphatase_SID6-306;_Flags:_Precursor;
IPI00206624.1	P11021	GRP78_HUMAN	RecName:_Full=78_kDa_glucose-regulated_protein;_Short=GRP-78;_AltName:_Full=Heat_shock_70_kDa_protein_5;_AltName:_Full=Immunoglobulin_heavy_chain-binding_protein;_Short=BiP;_AltName:_Full=Endoplasmic_reticulum_lumenal_Ca(2+)-binding_protein_grp78;_Flags:_Precursor;
IPI00957241.1	Q9Y277	VDAC3_HUMAN	RecName:_Full=Voltage-dependent_anion-selective_channel_protein_3;_Short=VDAC-3;_Short=hVDAC3;_AltName:_Full=Outer_mitochondrial_membrane_protein_porin_3;
IPI00231067.1	Q9Y277	VDAC3_HUMAN	RecName:_Full=Voltage-dependent_anion-selective_channel_protein_3;_Short=VDAC-3;_Short=hVDAC3;_AltName:_Full=Outer_mitochondrial_membrane_protein_porin_3;
IPI00200466.3	P05141	ADT2_HUMAN	RecName:_Full=ADP/ATP_translocase_2;_AltName:_Full=Adenine_nucleotide_translocator_2;_Short=ANT_2;_AltName:_Full=ADP,ATP_carrier_protein_2;_AltName:_Full=Solute_carrier_family_25_member_5;_AltName:_Full=ADP,ATP_carrier_protein,_fibroblast_isoform;
IPI00205157.1	Q16836	HCDH_HUMAN	RecName:_Full=Hydroxyacyl-coenzyme_A_dehydrogenase,_mitochondrial;_Short=HCDH;_EC=1.1.1.35;_AltName:_Full=Short-chain_3-hydroxyacyl-CoA_dehydrogenase;_AltName:_Full=Medium_and_short-chain_L-3-hydroxyacyl-coenzyme_A_dehydrogenase;_Flags:_Precursor;
IPI00231689.7	P19429	TNNI3_HUMAN	RecName:_Full=Troponin_I,_cardiac_muscle;_AltName:_Full=Cardiac_troponin_I;
IPI00367152.1	P19404	NDUV2_HUMAN	RecName:_Full=NADH_dehydrogenase_[ubiquinone]_flavoprotein_2,_mitochondrial;_EC=1.6.5.3;_EC=1.6.99.3;_AltName:_Full=NADH-ubiquinone_oxidoreductase_24_kDa_subunit;_Flags:_Precursor;
IPI00470288.4	P12277	KCRB_HUMAN	RecName:_Full=Creatine_kinase_B-type;_EC=2.7.3.2;_AltName:_Full=Creatine_kinase_B_chain;_AltName:_Full=B-CK;
IPI00765682.3	P05165	PCCA_HUMAN	RecName:_Full=Propionyl-CoA_carboxylase_alpha_chain,_mitochondrial;_Short=PCCase_subunit_alpha;_EC=6.4.1.3;_AltName:_Full=Propanoyl-CoA:carbon_dioxide_ligase_subunit_alpha;_Flags:_Precursor;
IPI00948302.1	P36542	ATPG_HUMAN	RecName:_Full=ATP_synthase_subunit_gamma,_mitochondrial;_AltName:_Full=F-ATPase_gamma_subunit;_Flags:_Precursor;
IPI00454288.1	P36542	ATPG_HUMAN	RecName:_Full=ATP_synthase_subunit_gamma,_mitochondrial;_AltName:_Full=F-ATPase_gamma_subunit;_Flags:_Precursor;
IPI00231742.5	P04040	CATA_HUMAN	RecName:_Full=Catalase;_EC=1.11.1.6;
IPI00195123.1	P48047	ATPO_HUMAN	RecName:_Full=ATP_synthase_subunit_O,_mitochondrial;_AltName:_Full=Oligomycin_sensitivity_conferral_protein;_Short=OSCP;_Flags:_Precursor;
IPI00366416.2	P08574	CY1_HUMAN	RecName:_Full=Cytochrome_c1,_heme_protein,_mitochondrial;_AltName:_Full=Ubiquinol-cytochrome-c_reductase_complex_cytochrome_c1_subunit;_Short=Cytochrome_c-1;_AltName:_Full=Cytochrome_b-c1_complex_subunit_4;_AltName:_Full=Complex_III_subunit_4;_AltName:_Full=Complex_III_subunit_IV;_Flags:_Precursor;
IPI00198467.1	P55084	ECHB_HUMAN	RecName:_Full=Trifunctional_enzyme_subunit_beta,_mitochondrial;_AltName:_Full=TP-beta;_Includes:_RecName:_Full=3-ketoacyl-CoA_thiolase;_EC=2.3.1.16;_AltName:_Full=Acetyl-CoA_acyltransferase;_AltName:_Full=Beta-ketothiolase;_Flags:_Precursor;
IPI00194222.1	P13073	COX41_HUMAN	RecName:_Full=Cytochrome_c_oxidase_subunit_4_isoform_1,_mitochondrial;_AltName:_Full=Cytochrome_c_oxidase_subunit_IV_isoform_1;_Short=COX_IV-1;_AltName:_Full=Cytochrome_c_oxidase_polypeptide_IV;_Flags:_Precursor;
IPI00760133.2	P07954	FUMH_HUMAN	RecName:_Full=Fumarate_hydratase,_mitochondrial;_Short=Fumarase;_EC=4.2.1.2;_Flags:_Precursor;
IPI00231611.7	P07954	FUMH_HUMAN	RecName:_Full=Fumarate_hydratase,_mitochondrial;_Short=Fumarase;_EC=4.2.1.2;_Flags:_Precursor;
IPI00421857.1	P04264	K2C1_HUMAN	RecName:_Full=Keratin,_type_II_cytoskeletal_1;_AltName:_Full=Cytokeratin-1;_Short=CK-1;_AltName:_Full=Keratin-1;_Short=K1;_AltName:_Full=67_kDa_cytokeratin;_AltName:_Full=Type-II_keratin_Kb1;_AltName:_Full=Hair_alpha_protein;
IPI00205332.4	P13804	ETFA_HUMAN	RecName:_Full=Electron_transfer_flavoprotein_subunit_alpha,_mitochondrial;_Short=Alpha-ETF;_Flags:_Precursor;
IPI00325281.1	Q05639	EF1A2_HUMAN	RecName:_Full=Elongation_factor_1-alpha_2;_Short=EF-1-alpha-2;_AltName:_Full=Eukaryotic_elongation_factor_1_A-2;_Short=eEF1A-2;_AltName:_Full=Statin-S1;
IPI00421780.1	Q86Y46	K2C73_HUMAN	RecName:_Full=Keratin,_type_II_cytoskeletal_73;_AltName:_Full=Cytokeratin-73;_Short=CK-73;_AltName:_Full=Keratin-73;_Short=K73;_AltName:_Full=Type-II_keratin_Kb36;_AltName:_Full=Type_II_inner_root_sheath-specific_keratin-K6irs3;
IPI00201561.3	P32119	PRDX2_HUMAN	RecName:_Full=Peroxiredoxin-2;_EC=1.11.1.15;_AltName:_Full=Thioredoxin_peroxidase_1;_AltName:_Full=Thioredoxin-dependent_peroxide_reductase_1;_AltName:_Full=Thiol-specific_antioxidant_protein;_Short=TSA;_AltName:_Full=PRP;_AltName:_Full=Natural_killer_cell-enhancing_factor_B;_Short=NKEF-B;
IPI00560533.3	P00492	HPRT_HUMAN	RecName:_Full=Hypoxanthine-guanine_phosphoribosyltransferase;_Short=HGPRTase;_Short=HGPRT;_EC=2.4.2.8;
IPI00951911.1	P00492	HPRT_HUMAN	RecName:_Full=Hypoxanthine-guanine_phosphoribosyltransferase;_Short=HGPRTase;_Short=HGPRT;_EC=2.4.2.8;
IPI00395281.1	Q16134	ETFD_HUMAN	RecName:_Full=Electron_transfer_flavoprotein-ubiquinone_oxidoreductase,_mitochondrial;_Short=ETF-ubiquinone_oxidoreductase;_Short=ETF-QO;_EC=1.5.5.1;_AltName:_Full=Electron-transferring-flavoprotein_dehydrogenase;_Short=ETF_dehydrogenase;_Flags:_Precursor;
IPI00471868.1	Q16134	ETFD_HUMAN	RecName:_Full=Electron_transfer_flavoprotein-ubiquinone_oxidoreductase,_mitochondrial;_Short=ETF-ubiquinone_oxidoreductase;_Short=ETF-QO;_EC=1.5.5.1;_AltName:_Full=Electron-transferring-flavoprotein_dehydrogenase;_Short=ETF_dehydrogenase;_Flags:_Precursor;
IPI00188330.1	O00217	NDUS8_HUMAN	RecName:_Full=NADH_dehydrogenase_[ubiquinone]_iron-sulfur_protein_8,_mitochondrial;_EC=1.6.5.3;_EC=1.6.99.3;_AltName:_Full=NADH-ubiquinone_oxidoreductase_23_kDa_subunit;_AltName:_Full=Complex_I-23kD;_Short=CI-23kD;_AltName:_Full=TYKY_subunit;_Flags:_Precursor;
IPI00213546.2	P34931	HS71L_HUMAN	RecName:_Full=Heat_shock_70_kDa_protein_1-like;_Short=Heat_shock_70_kDa_protein_1L;_AltName:_Full=Heat_shock_70_kDa_protein_1-Hom;_Short=HSP70-Hom;
IPI00210644.1	P31327	CPSM_HUMAN	RecName:_Full=Carbamoyl-phosphate_synthase_[ammonia],_mitochondrial;_EC=6.3.4.16;_AltName:_Full=Carbamoyl-phosphate_synthetase_I;_Short=CPSase_I;_Flags:_Precursor;
IPI00193233.1	O43169	CYB5B_HUMAN	RecName:_Full=Cytochrome_b5_type_B;_AltName:_Full=Cytochrome_b5_outer_mitochondrial_membrane_isoform;_Flags:_Precursor;
IPI00382153.4	P13647	K2C5_HUMAN	RecName:_Full=Keratin,_type_II_cytoskeletal_5;_AltName:_Full=Cytokeratin-5;_Short=CK-5;_AltName:_Full=Keratin-5;_Short=K5;_AltName:_Full=58_kDa_cytokeratin;_AltName:_Full=Type-II_keratin_Kb5;
IPI00951645.1	Q9P2R7	SUCB1_HUMAN	RecName:_Full=Succinyl-CoA_ligase_[ADP-forming]_subunit_beta,_mitochondrial;_EC=6.2.1.5;_AltName:_Full=ATP-specific_succinyl-CoA_synthetase_subunit_beta;_AltName:_Full=Succinyl-CoA_synthetase_beta-A_chain;_Short=SCS-betaA;_AltName:_Full=Renal_carcinoma_antigen_NY-REN-39;_Flags:_Precursor;
IPI00364431.2	Q9P2R7	SUCB1_HUMAN	RecName:_Full=Succinyl-CoA_ligase_[ADP-forming]_subunit_beta,_mitochondrial;_EC=6.2.1.5;_AltName:_Full=ATP-specific_succinyl-CoA_synthetase_subunit_beta;_AltName:_Full=Succinyl-CoA_synthetase_beta-A_chain;_Short=SCS-betaA;_AltName:_Full=Renal_carcinoma_antigen_NY-REN-39;_Flags:_Precursor;
IPI00389571.6	P05787	K2C8_HUMAN	RecName:_Full=Keratin,_type_II_cytoskeletal_8;_AltName:_Full=Cytokeratin-8;_Short=CK-8;_AltName:_Full=Keratin-8;_Short=K8;_AltName:_Full=Type-II_keratin_Kb8;
IPI00192246.1	P20674	COX5A_HUMAN	RecName:_Full=Cytochrome_c_oxidase_subunit_5A,_mitochondrial;_AltName:_Full=Cytochrome_c_oxidase_polypeptide_Va;_Flags:_Precursor;
IPI00370090.1	P19012	K1C15_HUMAN	RecName:_Full=Keratin,_type_I_cytoskeletal_15;_AltName:_Full=Cytokeratin-15;_Short=CK-15;_AltName:_Full=Keratin-15;_Short=K15;
IPI00194324.2	P11177	ODPB_HUMAN	RecName:_Full=Pyruvate_dehydrogenase_E1_component_subunit_beta,_mitochondrial;_Short=PDHE1-B;_EC=1.2.4.1;_Flags:_Precursor;
IPI00196107.1	P24539	AT5F1_HUMAN	RecName:_Full=ATP_synthase_subunit_b,_mitochondrial;_Short=ATPase_subunit_b;_Flags:_Precursor;
IPI00421513.8	P17174	AATC_HUMAN	RecName:_Full=Aspartate_aminotransferase,_cytoplasmic;_EC=2.6.1.1;_AltName:_Full=Transaminase_A;_AltName:_Full=Glutamate_oxaloacetate_transaminase_1;
IPI00200352.1	P52943	CRIP2_HUMAN	RecName:_Full=Cysteine-rich_protein_2;_Short=CRP-2;_AltName:_Full=Protein_ESP1;
IPI00325189.4	P22392	NDKB_HUMAN	RecName:_Full=Nucleoside_diphosphate_kinase_B;_Short=NDP_kinase_B;_Short=NDK_B;_EC=2.7.4.6;_AltName:_Full=nm23-H2;_AltName:_Full=C-myc_purine-binding_transcription_factor_PUF;
IPI00393340.2	P04259	K2C6B_HUMAN	RecName:_Full=Keratin,_type_II_cytoskeletal_6B;_AltName:_Full=Cytokeratin-6B;_Short=CK-6B;_AltName:_Full=Keratin-6B;_Short=K6B;_AltName:_Full=Type-II_keratin_Kb10;
IPI00764184.1	P04259	K2C6B_HUMAN	RecName:_Full=Keratin,_type_II_cytoskeletal_6B;_AltName:_Full=Cytokeratin-6B;_Short=CK-6B;_AltName:_Full=Keratin-6B;_Short=K6B;_AltName:_Full=Type-II_keratin_Kb10;
IPI00957208.1	P04259	K2C6B_HUMAN	RecName:_Full=Keratin,_type_II_cytoskeletal_6B;_AltName:_Full=Cytokeratin-6B;_Short=CK-6B;_AltName:_Full=Keratin-6B;_Short=K6B;_AltName:_Full=Type-II_keratin_Kb10;
IPI00207038.3	O95678	K2C75_HUMAN	RecName:_Full=Keratin,_type_II_cytoskeletal_75;_AltName:_Full=Cytokeratin-75;_Short=CK-75;_AltName:_Full=Keratin-75;_Short=K75;_AltName:_Full=Type-II_keratin_Kb18;_AltName:_Full=Type_II_keratin-K6hf;_AltName:_Full=Keratin-6_hair_follicle;_Short=hK6hf;
IPI00230838.5	O75947	ATP5H_HUMAN	RecName:_Full=ATP_synthase_subunit_d,_mitochondrial;_Short=ATPase_subunit_d;
IPI00215574.5	P42126	D3D2_HUMAN	RecName:_Full=3,2-trans-enoyl-CoA_isomerase,_mitochondrial;_EC=5.3.3.8;_AltName:_Full=Dodecenoyl-CoA_isomerase;_AltName:_Full=Delta(3),Delta(2)-enoyl-CoA_isomerase;_Short=D3,D2-enoyl-CoA_isomerase;_Flags:_Precursor;
IPI00882405.1	P42126	D3D2_HUMAN	RecName:_Full=3,2-trans-enoyl-CoA_isomerase,_mitochondrial;_EC=5.3.3.8;_AltName:_Full=Dodecenoyl-CoA_isomerase;_AltName:_Full=Delta(3),Delta(2)-enoyl-CoA_isomerase;_Short=D3,D2-enoyl-CoA_isomerase;_Flags:_Precursor;
IPI00202111.1	Q96IX5	USMG5_HUMAN	RecName:_Full=Up-regulated_during_skeletal_muscle_growth_protein_5;_AltName:_Full=HCV_F-transactivated_protein_2;
IPI00957414.1	Q96IX5	USMG5_HUMAN	RecName:_Full=Up-regulated_during_skeletal_muscle_growth_protein_5;_AltName:_Full=HCV_F-transactivated_protein_2;
IPI00949416.1	Q96IX5	USMG5_HUMAN	RecName:_Full=Up-regulated_during_skeletal_muscle_growth_protein_5;_AltName:_Full=HCV_F-transactivated_protein_2;
IPI00454475.1	Q7Z794	K2C1B_HUMAN	RecName:_Full=Keratin,_type_II_cytoskeletal_1b;_AltName:_Full=Cytokeratin-1B;_Short=CK-1B;_AltName:_Full=Keratin-77;_Short=K77;_AltName:_Full=Type-II_keratin_Kb39;
IPI00324893.4	P31946	1433B_HUMAN	RecName:_Full=14-3-3_protein_beta/alpha;_AltName:_Full=Protein_kinase_C_inhibitor_protein_1;_Short=KCIP-1;_AltName:_Full=Protein_1054;_Contains:_RecName:_Full=14-3-3_protein_beta/alpha,_N-terminally_processed;
IPI00764690.3	Q9NZJ7	MTCH1_HUMAN	RecName:_Full=Mitochondrial_carrier_homolog_1;_AltName:_Full=Presenilin-associated_protein;
IPI00947865.1	Q9NZJ7	MTCH1_HUMAN	RecName:_Full=Mitochondrial_carrier_homolog_1;_AltName:_Full=Presenilin-associated_protein;
IPI00212523.1	Q99497	PARK7_HUMAN	RecName:_Full=Protein_DJ-1;_AltName:_Full=Oncogene_DJ1;_AltName:_Full=Parkinson_disease_protein_7;
IPI00231812.6	P45379	TNNT2_HUMAN	RecName:_Full=Troponin_T,_cardiac_muscle;_Short=TnTc;_AltName:_Full=Cardiac_muscle_troponin_T;_Short=cTnT;
IPI00231332.6	P45379	TNNT2_HUMAN	RecName:_Full=Troponin_T,_cardiac_muscle;_Short=TnTc;_AltName:_Full=Cardiac_muscle_troponin_T;_Short=cTnT;
IPI00561761.2	P45379	TNNT2_HUMAN	RecName:_Full=Troponin_T,_cardiac_muscle;_Short=TnTc;_AltName:_Full=Cardiac_muscle_troponin_T;_Short=cTnT;
IPI00776952.1	P45379	TNNT2_HUMAN	RecName:_Full=Troponin_T,_cardiac_muscle;_Short=TnTc;_AltName:_Full=Cardiac_muscle_troponin_T;_Short=cTnT;
IPI00870183.1	Q9NZ45	CISD1_HUMAN	RecName:_Full=CDGSH_iron-sulfur_domain-containing_protein_1;_AltName:_Full=MitoNEET;
IPI00325146.6	P07355	ANXA2_HUMAN	RecName:_Full=Annexin_A2;_AltName:_Full=Annexin-2;_AltName:_Full=Annexin_II;_AltName:_Full=Lipocortin_II;_AltName:_Full=Calpactin-1_heavy_chain;_AltName:_Full=Calpactin_I_heavy_chain;_AltName:_Full=Chromobindin-8;_AltName:_Full=p36;_AltName:_Full=Protein_I;_AltName:_Full=Placental_anticoagulant_protein_IV;_Short=PAP-IV;
IPI00829462.1	P07355	ANXA2_HUMAN	RecName:_Full=Annexin_A2;_AltName:_Full=Annexin-2;_AltName:_Full=Annexin_II;_AltName:_Full=Lipocortin_II;_AltName:_Full=Calpactin-1_heavy_chain;_AltName:_Full=Calpactin_I_heavy_chain;_AltName:_Full=Chromobindin-8;_AltName:_Full=p36;_AltName:_Full=Protein_I;_AltName:_Full=Placental_anticoagulant_protein_IV;_Short=PAP-IV;
IPI00198887.1	P07237	PDIA1_HUMAN	RecName:_Full=Protein_disulfide-isomerase;_Short=PDI;_EC=5.3.4.1;_AltName:_Full=Prolyl_4-hydroxylase_subunit_beta;_AltName:_Full=Cellular_thyroid_hormone-binding_protein;_AltName:_Full=p55;_Flags:_Precursor;
IPI00212936.1	O75112	LDB3_HUMAN	RecName:_Full=LIM_domain-binding_protein_3;_AltName:_Full=Z-band_alternatively_spliced_PDZ-motif_protein;_AltName:_Full=Protein_cypher;
IPI00566392.3	O75112	LDB3_HUMAN	RecName:_Full=LIM_domain-binding_protein_3;_AltName:_Full=Z-band_alternatively_spliced_PDZ-motif_protein;_AltName:_Full=Protein_cypher;
IPI00951885.1	O75112	LDB3_HUMAN	RecName:_Full=LIM_domain-binding_protein_3;_AltName:_Full=Z-band_alternatively_spliced_PDZ-motif_protein;_AltName:_Full=Protein_cypher;
IPI00212908.2	O75112	LDB3_HUMAN	RecName:_Full=LIM_domain-binding_protein_3;_AltName:_Full=Z-band_alternatively_spliced_PDZ-motif_protein;_AltName:_Full=Protein_cypher;
IPI00370372.2	O95169	NDUB8_HUMAN	RecName:_Full=NADH_dehydrogenase_[ubiquinone]_1_beta_subcomplex_subunit_8,_mitochondrial;_AltName:_Full=NADH-ubiquinone_oxidoreductase_ASHI_subunit;_AltName:_Full=Complex_I-ASHI;_Short=CI-ASHI;_Flags:_Precursor;
IPI00390733.2	P54819	KAD2_HUMAN	RecName:_Full=Adenylate_kinase_2,_mitochondrial;_Short=AK_2;_EC=2.7.4.3;_AltName:_Full=ATP-AMP_transphosphorylase_2;
IPI00950621.2	P62979	RS27A_HUMAN	RecName:_Full=Ubiquitin-40S_ribosomal_protein_S27a;_AltName:_Full=Ubiquitin_carboxyl_extension_protein_80;_Contains:_RecName:_Full=Ubiquitin;_Contains:_RecName:_Full=40S_ribosomal_protein_S27a;_Flags:_Precursor;
IPI00191312.1	O95182	NDUA7_HUMAN	RecName:_Full=NADH_dehydrogenase_[ubiquinone]_1_alpha_subcomplex_subunit_7;_AltName:_Full=NADH-ubiquinone_oxidoreductase_subunit_B14.5a;_AltName:_Full=Complex_I-B14.5a;_Short=CI-B14.5a;
IPI00554003.3	Q8WZ42	TITIN_HUMAN	RecName:_Full=Titin;_EC=2.7.11.1;_AltName:_Full=Connectin;_AltName:_Full=Rhabdomyosarcoma_antigen_MU-RMS-40.14;
IPI00769218.1	P04406	G3P_HUMAN	RecName:_Full=Glyceraldehyde-3-phosphate_dehydrogenase;_Short=GAPDH;_EC=1.2.1.12;
IPI00554039.1	P04406	G3P_HUMAN	RecName:_Full=Glyceraldehyde-3-phosphate_dehydrogenase;_Short=GAPDH;_EC=1.2.1.12;
IPI00968513.1	P11142	HSP7C_HUMAN	RecName:_Full=Heat_shock_cognate_71_kDa_protein;_AltName:_Full=Heat_shock_70_kDa_protein_8;
IPI00214000.4	P10916	MLRV_HUMAN	RecName:_Full=Myosin_regulatory_light_chain_2,_ventricular/cardiac_muscle_isoform;_Short=MLC-2v;_Short=MLC-2;
IPI00231864.5	A8MY23	none	none
IPI00362298.1	A8MY23	none	none
IPI00194404.5	P15531	NDKA_HUMAN	RecName:_Full=Nucleoside_diphosphate_kinase_A;_Short=NDP_kinase_A;_Short=NDK_A;_EC=2.7.4.6;_AltName:_Full=Tumor_metastatic_process-associated_protein;_AltName:_Full=Metastasis_inhibition_factor_nm23;_AltName:_Full=nm23-H1;_AltName:_Full=Granzyme_A-activated_DNase;_Short=GAAD;
IPI00949808.1	Q96HC4	PDLI5_HUMAN	RecName:_Full=PDZ_and_LIM_domain_protein_5;_AltName:_Full=Enigma_homolog;_AltName:_Full=Enigma-like_PDZ_and_LIM_domains_protein;
IPI00948515.1	Q9NZJ7	MTCH1_HUMAN	RecName:_Full=Mitochondrial_carrier_homolog_1;_AltName:_Full=Presenilin-associated_protein;
IPI00205018.3	Q02252	MMSA_HUMAN	RecName:_Full=Methylmalonate-semialdehyde_dehydrogenase_[acylating],_mitochondrial;_Short=Malonate-semialdehyde_dehydrogenase_[acylating];_Short=MMSDH;_EC=1.2.1.27;_EC=1.2.1.18;_AltName:_Full=Aldehyde_dehydrogenase_family_6_member_A1;_Flags:_Precursor;
IPI00197555.6	P53597	SUCA_HUMAN	RecName:_Full=Succinyl-CoA_ligase_[GDP-forming]_subunit_alpha,_mitochondrial;_EC=6.2.1.4;_AltName:_Full=Succinyl-CoA_synthetase_subunit_alpha;_Short=SCS-alpha;_Flags:_Precursor;
IPI00991259.1	Q9BZK3	NACP1_HUMAN	RecName:_Full=Putative_nascent_polypeptide-associated_complex_subunit_alpha-like_protein;_AltName:_Full=NAC-alpha_pseudogene_1;_AltName:_Full=Alpha-NAC_pseudogene_1;
IPI00869949.2	Q9NX63	CHCH3_HUMAN	RecName:_Full=Coiled-coil-helix-coiled-coil-helix_domain-containing_protein_3,_mitochondrial;_Flags:_Precursor;
IPI00958044.1	P20671	H2A1D_HUMAN	RecName:_Full=Histone_H2A_type_1-D;_AltName:_Full=Histone_H2A/g;_AltName:_Full=Histone_H2A.3;
IPI00958962.1	P20671	H2A1D_HUMAN	RecName:_Full=Histone_H2A_type_1-D;_AltName:_Full=Histone_H2A/g;_AltName:_Full=Histone_H2A.3;
IPI00960040.1	P20671	H2A1D_HUMAN	RecName:_Full=Histone_H2A_type_1-D;_AltName:_Full=Histone_H2A/g;_AltName:_Full=Histone_H2A.3;
IPI00192043.3	Q9HCC0	MCCB_HUMAN	RecName:_Full=Methylcrotonoyl-CoA_carboxylase_beta_chain,_mitochondrial;_Short=MCCase_subunit_beta;_EC=6.4.1.4;_AltName:_Full=3-methylcrotonyl-CoA:carbon_dioxide_ligase_subunit_beta;_AltName:_Full=3-methylcrotonyl-CoA_carboxylase_non-biotin-containing_subunit;_AltName:_Full=3-methylcrotonyl-CoA_carboxylase_2;_Flags:_Precursor;
IPI00421885.3	P49753	ACOT2_HUMAN	RecName:_Full=Acyl-coenzyme_A_thioesterase_2,_mitochondrial;_Short=Acyl-CoA_thioesterase_2;_EC=3.1.2.2;_AltName:_Full=Acyl-coenzyme_A_thioester_hydrolase_2a;_AltName:_Full=Long-chain_acyl-CoA_thioesterase_2;_AltName:_Full=ZAP128;_AltName:_Full=CTE-Ia;_Flags:_Precursor;
IPI00951602.1	P49753	ACOT2_HUMAN	RecName:_Full=Acyl-coenzyme_A_thioesterase_2,_mitochondrial;_Short=Acyl-CoA_thioesterase_2;_EC=3.1.2.2;_AltName:_Full=Acyl-coenzyme_A_thioester_hydrolase_2a;_AltName:_Full=Long-chain_acyl-CoA_thioesterase_2;_AltName:_Full=ZAP128;_AltName:_Full=CTE-Ia;_Flags:_Precursor;
IPI00202616.1	O75489	NDUS3_HUMAN	RecName:_Full=NADH_dehydrogenase_[ubiquinone]_iron-sulfur_protein_3,_mitochondrial;_EC=1.6.5.3;_EC=1.6.99.3;_AltName:_Full=NADH-ubiquinone_oxidoreductase_30_kDa_subunit;_AltName:_Full=Complex_I-30kD;_Short=CI-30kD;_Flags:_Precursor;
IPI00361208.4	Q6ZMU5	TRI72_HUMAN	RecName:_Full=Tripartite_motif-containing_protein_72;_AltName:_Full=Mitsugumin-53;_Short=Mg53;
IPI00195860.1	P14406	CX7A2_HUMAN	RecName:_Full=Cytochrome_c_oxidase_subunit_7A2,_mitochondrial;_AltName:_Full=Cytochrome_c_oxidase_subunit_VIIa-liver/heart;_Short=Cytochrome_c_oxidase_subunit_VIIa-L;_Short=Cytochrome_c_oxidase_subunit_VIIaL;_Flags:_Precursor;
IPI00369006.3	Q96DB5	RMD1_HUMAN	RecName:_Full=Regulator_of_microtubule_dynamics_protein_1;_Short=RMD-1;_Short=hRMD-1;_AltName:_Full=Protein_FAM82B;
IPI00195376.1	P26678	PPLA_HUMAN	RecName:_Full=Cardiac_phospholamban;_Short=PLB;
IPI00948784.1	Q14896	MYPC3_HUMAN	RecName:_Full=Myosin-binding_protein_C,_cardiac-type;_Short=Cardiac_MyBP-C;_AltName:_Full=C-protein,_cardiac_muscle_isoform;
IPI00209480.5	P05166	PCCB_HUMAN	RecName:_Full=Propionyl-CoA_carboxylase_beta_chain,_mitochondrial;_Short=PCCase_subunit_beta;_EC=6.4.1.3;_AltName:_Full=Propanoyl-CoA:carbon_dioxide_ligase_subunit_beta;_Flags:_Precursor;
IPI00358059.2	Q9ULA0	DNPEP_HUMAN	RecName:_Full=Aspartyl_aminopeptidase;_EC=3.4.11.21;
IPI00203214.6	P13639	EF2_HUMAN	RecName:_Full=Elongation_factor_2;_Short=EF-2;
IPI00886470.2	Q99714	HCD2_HUMAN	RecName:_Full=3-hydroxyacyl-CoA_dehydrogenase_type-2;_EC=1.1.1.35;_AltName:_Full=3-hydroxyacyl-CoA_dehydrogenase_type_II;_AltName:_Full=Type_II_HADH;_AltName:_Full=3-hydroxy-2-methylbutyryl-CoA_dehydrogenase;_EC=1.1.1.178;_AltName:_Full=17-beta-hydroxysteroid_dehydrogenase_10;_Short=17-beta-HSD_10;_AltName:_Full=Mitochondrial_ribonuclease_P_protein_2;_Short=Mitochondrial_RNase_P_protein_2;_AltNam…
IPI00365962.1	O75251	NDUS7_HUMAN	RecName:_Full=NADH_dehydrogenase_[ubiquinone]_iron-sulfur_protein_7,_mitochondrial;_EC=1.6.5.3;_EC=1.6.99.3;_AltName:_Full=NADH-ubiquinone_oxidoreductase_20_kDa_subunit;_AltName:_Full=Complex_I-20kD;_Short=CI-20kD;_AltName:_Full=PSST_subunit;_Flags:_Precursor;
IPI00360246.2	Q00765	REEP5_HUMAN	RecName:_Full=Receptor_expression-enhancing_protein_5;_AltName:_Full=Polyposis_locus_protein_1;_AltName:_Full=Protein_TB2;
IPI00191444.4	P47756	CAPZB_HUMAN	RecName:_Full=F-actin-capping_protein_subunit_beta;_AltName:_Full=CapZ_beta;
IPI00231506.5	P15259	PGAM2_HUMAN	RecName:_Full=Phosphoglycerate_mutase_2;_EC=5.4.2.1;_EC=5.4.2.4;_EC=3.1.3.13;_AltName:_Full=Phosphoglycerate_mutase_isozyme_M;_Short=PGAM-M;_AltName:_Full=BPG-dependent_PGAM_2;_AltName:_Full=Muscle-specific_phosphoglycerate_mutase;
IPI00208203.2	O75521	PECI_HUMAN	RecName:_Full=Peroxisomal_3,2-trans-enoyl-CoA_isomerase;_Short=pECI;_EC=5.3.3.8;_AltName:_Full=Dodecenoyl-CoA_isomerase;_AltName:_Full=Delta(3),delta(2)-enoyl-CoA_isomerase;_Short=D3,D2-enoyl-CoA_isomerase;_AltName:_Full=Diazepam-binding_inhibitor-related_protein_1;_Short=DBI-related_protein_1;_AltName:_Full=DRS-1;_AltName:_Full=Hepatocellular_carcinoma-associated_antigen_88;_AltName:_Full=Renal_…
IPI00948792.1	P21397	AOFA_HUMAN	RecName:_Full=Amine_oxidase_[flavin-containing]_A;_EC=1.4.3.4;_AltName:_Full=Monoamine_oxidase_type_A;_Short=MAO-A;
IPI00955184.1	P21397	AOFA_HUMAN	RecName:_Full=Amine_oxidase_[flavin-containing]_A;_EC=1.4.3.4;_AltName:_Full=Monoamine_oxidase_type_A;_Short=MAO-A;
IPI00202370.4	P21397	AOFA_HUMAN	RecName:_Full=Amine_oxidase_[flavin-containing]_A;_EC=1.4.3.4;_AltName:_Full=Monoamine_oxidase_type_A;_Short=MAO-A;
IPI00326606.4	Q9UN36	NDRG2_HUMAN	RecName:_Full=Protein_NDRG2;_AltName:_Full=Protein_Syld709613;
IPI00382069.1	Q9UN36	NDRG2_HUMAN	RecName:_Full=Protein_NDRG2;_AltName:_Full=Protein_Syld709613;
IPI00230835.5	Q04917	1433F_HUMAN	RecName:_Full=14-3-3_protein_eta;_AltName:_Full=Protein_AS1;
IPI00213659.3	Q16698	DECR_HUMAN	RecName:_Full=2,4-dienoyl-CoA_reductase,_mitochondrial;_EC=1.3.1.34;_AltName:_Full=2,4-dienoyl-CoA_reductase_[NADPH];_Short=4-enoyl-CoA_reductase_[NADPH];_Flags:_Precursor;
IPI00193716.1	P26440	IVD_HUMAN	RecName:_Full=Isovaleryl-CoA_dehydrogenase,_mitochondrial;_Short=IVD;_EC=1.3.99.10;_Flags:_Precursor;
IPI00197696.2	P40926	MDHM_HUMAN	RecName:_Full=Malate_dehydrogenase,_mitochondrial;_EC=1.1.1.37;_Flags:_Precursor;
IPI00198717.8	P40925	MDHC_HUMAN	RecName:_Full=Malate_dehydrogenase,_cytoplasmic;_EC=1.1.1.37;_AltName:_Full=Cytosolic_malate_dehydrogenase;
IPI00196522.1	Q9UM22	EPDR1_HUMAN	RecName:_Full=Mammalian_ependymin-related_protein_1;_Short=MERP-1;_AltName:_Full=Upregulated_in_colorectal_cancer_gene_1_protein;_Flags:_Precursor;
IPI00968520.1	P0CG48	UBC_HUMAN	RecName:_Full=Polyubiquitin-C;_Contains:_RecName:_Full=Ubiquitin;_Flags:_Precursor;
IPI00969317.1	P62979	RS27A_HUMAN	RecName:_Full=Ubiquitin-40S_ribosomal_protein_S27a;_AltName:_Full=Ubiquitin_carboxyl_extension_protein_80;_Contains:_RecName:_Full=Ubiquitin;_Contains:_RecName:_Full=40S_ribosomal_protein_S27a;_Flags:_Precursor;
IPI00958274.1	P0CG48	UBC_HUMAN	RecName:_Full=Polyubiquitin-C;_Contains:_RecName:_Full=Ubiquitin;_Flags:_Precursor;
IPI00190240.1	P62979	RS27A_HUMAN	RecName:_Full=Ubiquitin-40S_ribosomal_protein_S27a;_AltName:_Full=Ubiquitin_carboxyl_extension_protein_80;_Contains:_RecName:_Full=Ubiquitin;_Contains:_RecName:_Full=40S_ribosomal_protein_S27a;_Flags:_Precursor;
IPI00882520.2	P0CG48	UBC_HUMAN	RecName:_Full=Polyubiquitin-C;_Contains:_RecName:_Full=Ubiquitin;_Flags:_Precursor;
IPI00476033.2	P0CG48	UBC_HUMAN	RecName:_Full=Polyubiquitin-C;_Contains:_RecName:_Full=Ubiquitin;_Flags:_Precursor;
IPI00361888.3	P0CG48	UBC_HUMAN	RecName:_Full=Polyubiquitin-C;_Contains:_RecName:_Full=Ubiquitin;_Flags:_Precursor;
IPI00923141.1	P54819	KAD2_HUMAN	RecName:_Full=Adenylate_kinase_2,_mitochondrial;_Short=AK_2;_EC=2.7.4.3;_AltName:_Full=ATP-AMP_transphosphorylase_2;
IPI00230857.7	P54819	KAD2_HUMAN	RecName:_Full=Adenylate_kinase_2,_mitochondrial;_Short=AK_2;_EC=2.7.4.3;_AltName:_Full=ATP-AMP_transphosphorylase_2;
IPI00471911.7	P05062	ALDOB_HUMAN	RecName:_Full=Fructose-bisphosphate_aldolase_B;_EC=4.1.2.13;_AltName:_Full=Liver-type_aldolase;
IPI00876620.1	P05062	ALDOB_HUMAN	RecName:_Full=Fructose-bisphosphate_aldolase_B;_EC=4.1.2.13;_AltName:_Full=Liver-type_aldolase;
